# CoCoNuTs: A diverse subclass of Type IV restriction systems predicted to target RNA

**DOI:** 10.1101/2023.07.31.551357

**Authors:** Ryan T. Bell, Harutyun Sahakyan, Kira S. Makarova, Yuri I. Wolf, Eugene V. Koonin

## Abstract

A comprehensive census of McrBC systems, among the most common forms of prokaryotic Type IV restriction systems, followed by phylogenetic analysis, reveals their enormous abundance in diverse prokaryotes and a plethora of genomic associations. We focus on a previously uncharacterized branch, which we denote CoCoNuTs (<u>co</u>iled-<u>co</u>il <u>nu</u>clease tandems) for their salient features: the presence of extensive coiled-coil structures and tandem nucleases. The CoCoNuTs alone show extraordinary variety, with 3 distinct types and multiple subtypes. All CoCoNuTs contain domains predicted to interact with translation system components, such as OB-folds resembling the SmpB protein that binds bacterial transfer-messenger RNA (tmRNA), YTH-like domains that might recognize methylated tmRNA, tRNA, or rRNA, and RNA-binding Hsp70 chaperone homologs, along with RNases, such as HEPN domains, all suggesting that the CoCoNuTs target RNA. Many CoCoNuTs might additionally target DNA, via McrC nuclease homologs. Additional restriction systems, such as Type I RM, BREX, and Druantia Type III, are frequently encoded in the same predicted superoperons. In many of these superoperons, CoCoNuTs are likely regulated by cyclic nucleotides, possibly, RNA fragments with cyclic termini, that bind associated CARF (<u>C</u>RISPR-<u>A</u>ssociated <u>R</u>ossmann <u>F</u>old) domains. We hypothesize that the CoCoNuTs, together with the ancillary restriction factors, employ an echeloned defense strategy analogous to that of Type III CRISPR-Cas systems, in which an immune response eliminating virus DNA and/or RNA is launched first, but then, if it fails, an abortive infection response leading to PCD/dormancy via host RNA cleavage takes over.
