## Supplementary material for "CoCoNuTs: A diverse subclass of Type IV restriction systems predicted to target RNA": Suppelmentary table 1

### Sheet: Sheet1
Domain	HHpred hit	HHpred hit description	E-value	DALI hit	DALI hit description	Z-score	RMSD	% Identity	Average pLDDT	Protein sequence used to generate AlphaFold structure analyzed by DALI or representative sequence from alignment analyzed by HHpred
Hsp70-like NBD/SBD fused to NxD McrB GTPase homolog	HSPA4L_NBD	Nucleotide-binding domain of HSPA4L	5.8e-12	2v7y-A	Chaperone protein DnaK	20.5	3.4	16	80.1683	QOZ24013.1
FtsB-like domain fused to CnuB GTPase	6H9N_B	FtsB Cell division protein	1.2							RHC33375.1
Pilin assembly protein SipA-like signal peptidase family protein	4N31_A	SipA; pilus polymerisation, Signal peptidase family, Pilin assembly protein	8.1e-08							RHC33374.1
Type I-A CoCoNuT CnuB coiled-coil domain	PF15254.9	CCDC14 ; Coiled-coil domain-containing protein 14	0.58							ROR86958.1
Type I-B CoCoNuT CnuA coiled-coil domain	PF15254.9	CCDC14 ; Coiled-coil domain-containing protein 14	0.051							TKH01449.1
Type I-C CoCoNuT CnuB coiled-coil domain	PF15254.9	CCDC14 ; Coiled-coil domain-containing protein 14	0.019							GFD85286.1
Type II CoCoNuT CnuB coiled-coil domain	PF15818.8	CCDC73 ; Coiled-coil domain-containing protein 73 family	1.1e-11							AMO81401.1
Type III-A CoCoNuT CnuB coiled-coil domain	PF15818.8	CCDC73 ; Coiled-coil domain-containing protein 73 family	6.8e-10							PNG83940.1
Type III-B CoCoNuT CnuB coiled-coil domain	PF15818.8	CCDC73 ; Coiled-coil domain-containing protein 73 family	4.3e-08							TBW38399.1
Type III-C CoCoNuT CnuB coiled-coil domain	PF15818.8	CCDC73 ; Coiled-coil domain-containing protein 73 family	1.3e-11							GCE96187.1
CARD/Pyrin-like domain fused to N-terminus of Type I-B CoCoNuT CnuA coiled-coil	n/a			6N1I-A	NLR family CARD domain-containing protein 4	4.8	2.6	12	83.5745	MBU3156923.1_1-142
REC domain fused to C-terminus of Type I-B CoCoNuT CnuA coiled-coil	n/a			7M0S-A	Two-component system response regulator PmrA	7.1	2.7	13	89.6042	GIP39845.1_266-352
OB-fold/CSD fused to Type I-A CoCoNuT CnuB GTPase domain	n/a			4a76-G	Lin28 cold shock domain	5.5	3	18	93.8636	OZY55527.1
OB-fold/CSD fused to Type I-B CoCoNuT CnuB GTPase domain	n/a			2ba0-A	Archaeal exosome RNA-binding protein Rrp4	7.6	2.2	14	94.6366	GED20858.1
OB-fold/CSD fused to Type I-C CoCoNuT CnuB GTPase domain	n/a			5c0w-I	Exosome complex component Rrp45	4.9	3.9	6	91.0249	MBO4998275.1
OB-fold/CSD fused to Type I-A CoCoNuT CnuC	n/a			5d8f-A	SOSS complex subunit B1	7.1	2.6	9	87.7491	SFT55190.1_337-427
OB-fold/CSD 1 fused to Type III-A CoCoNuT CnuCD	n/a			6ktc-A	Nuclease-sensitive element-binding protein 1	10.7	1.2	25	82.5407	PJX13383.1
OB-fold/CSD 2 fused to Type III-A CoCoNuT CnuCD	5XV9_A	Cold-shock DNA-binding domain family protein	0.09	2l15-A	Cold shock protein CspA	8.8	2	27	82.5407	PJX13383.1
YTH-like domain fused to Type I-B CoCoNuT CnuB GTPase domain	n/a			5zuu-D	AtCPSF30 YTH domain	7.9	3	9	94.6366	GED20858.1
YTH-like domain fused to Type I-C CoCoNuT CnuB GTPase domain	n/a			4u8t-B	Crystal structure of YTH domain	4.4	3.4	9	91.0249	KLN96646.1
Type II CoCoNuT CnuH SmpB-like SPB domain	n/a			7ljp-C	SsrA-binding protein	5.6	3.2	11	85.6873	SHH41147.1_1-101
Type III-A CoCoNuT CnuH SmpB-like SPB domain	n/a			1wjx-A	SsrA-binding protein	6.8	2.9	7	82.5407	PJX13386.1
Type II CoCoNuT CnuH RelE-like RTL domain	n/a			2khe-A	Bacterial Toxin RelE from Thermus Thermophilus HB8	5.4	2.6	12	83.9443	NOJ08745.1_89-205
Type III-A CoCoNuT CnuH RelE-like RTL domain	n/a			5znm-A	Colicin D RNase domain	4.6	3.6	4	82.5407	PJX13386.1
Type III-B CoCoNuT CnuHE N-terminal wHTH domain	n/a			7bzh-A	Sul7s single-stranded DNA-binding protein	8.3	1.2	17	85.612	ATX65552.1
Type II CoCoNuT CnuH OB-on-a-stalk domain	n/a			2xzp-A	Regulator of nonsense transcripts 1	7	2.8		87.7241	SHK77684.1
Type III-A CoCoNuT CnuH OB-on-a-stalk domain	n/a			3u6k-B	Elongation factor Tu 1	8.5	2.1	11	82.5407	PJX13386.1
Type III-B CoCoNuT CnuHE OB-fold domain (no stalk)	n/a			2xzp-A	Regulator of nonsense transcripts 1	4.8	2.7	10	85.612	ATX65552.1
Type II CoCoNuT CnuH helicase domain	2WJY_A	Regulator of nonsense transcripts 1	8.7e-46							AMO81399.1
Type III-A CoCoNuT CnuH helicase domain	2WJY_A	Regulator of nonsense transcripts 1	4.8e-32	2gk6-A	Regulator of nonsense transcripts 1	28	2.9	27	82.5407	PJX13386.1
Type III-B CoCoNuT CnuHE helicase domain	2WJY_A	Regulator of nonsense transcripts 1	7.2e-31							TBW38397.1
Type III-C CoCoNuT CnuH helicase domain	2WJY_A	Regulator of nonsense transcripts 1	4.2e-26							KIF35899.1
Type II CoCoNuT CnuE wHTH domain	1R7J_A	Conserved hypothetical protein Sso10a; Winged helix-turn-helix	0.26							AVE71179.1
Type III-A CoCoNuT CnuE wHTH domain	1R7J_A	Conserved hypothetical protein Sso10a; Winged helix-turn-helix	0.23							ATV59464.1
Type III-C CoCoNuT CnuE wHTH domain	n/a			4chu-B	HTH-type transcriptional regulator IscR	5.5	3.3	3	86.8155	MBD2218434.1
Type II CoCoNuT CnuE HEPN domain	PF18737.4	MAE_28990/MAE_18760-like HEPN	9.2							AVE71179.1
Type III-A CoCoNuT CnuE HEPN domain 1	PF18737.4	MAE_28990/MAE_18760-like HEPN	15							ATV59464.1
Type III-A CoCoNuT CnuE HEPN domain 2	PF18735.4	HEPN_RiboL-PSP	13							ATV59464.1
Type III-B CoCoNuT CnuHE Vsr domain	1VSR_A	VSR endonuclease	0.0001							TBW38397.1
Type III-C CoCoNuT CnuE PLD domain 1	1V0W_A	Phospholipase D	2.7e-11							OSO89773.1
Type III-C CoCoNuT CnuE PLD domain 2	cd09162	PLDc_CLS_unchar1_2	0.14							OSO89773.1
Type I-A CoCoNuT CnuC immunoglobulin-like beta-sandwich domain				1wmr-A	ISOPULLULANASE	7.6	2.7	9	86.0661	APL73566.1
Type I-B CoCoNuT CnuC immunoglobulin-like beta-sandwich domain				5fr1-B	RHO GDP-DISSOCIATION INHIBITOR 1	6.6	3.1	10	85.3846	GED20857.1_1to103
Type I-C CoCoNuT CnuC immunoglobulin-like beta-sandwich domain				5fr1-B	RHO GDP-DISSOCIATION INHIBITOR 1	8.7	2.7	10	83.6981	KLN96647.1_1to123
Type II CoCoNuT CnuC immunoglobulin-like beta-sandwich domain				6s7o-G	Dolichyl-diphosphooligosaccharide--protein glycosyltransferase	3.6	3.2	7	90.0892	AVE71177.1
Type III-B CoCoNuT CnuC immunoglobulin-like beta-sandwich domain				1wmr-A	ISOPULLULANASE	5.8	3.1	10	89.7313	TBW38400.1
Type III-C CoCoNuT CnuC immunoglobulin-like beta-sandwich domain				4acq-D	ALPHA-2-MACROGLOBULIN	4.9	2.5	13	88.0322	KIF35900.1
Type II CoCoNuT CnuC inactivated PD-DxK domain	n/a			4zsf-A	Restriction endonuclease BsaWI	7.2	3.7	10	90.0892	AVE71177.1
Type III-B CoCoNuT CnuC inactivated PD-DxK domain	n/a			1dc1-A	Restriction enzyme BsoBI	7.9	3.8	6	91.4421	RLB93046.1
Type III-C CoCoNuT CnuC inactivated PD-DxK domain	n/a			3s1s-A	Restriction endonuclease BpuSI	7.9	2.8	11	88.0985	MBD2152459.1
Type I-A CoCoNuT CnuC ZnR domain	PF07754.14	Small zinc finger protein HVO_2753-like	0.23							APL73566.1
Type II CoCoNuT CnuC ZnR domain	PF08274.15	PhnA Zinc-Ribbon	0.081							AVE71177.1
Type III-A CoCoNuT CnuCD Hsp70-like NBD/SBD domain	cd10229	HSPA12_like_NBD	1.6	4jn4-B	Chaperone protein DnaK	13.4	3.8	12	80.1322	NMY00740.1
Type III-B CoCoNuT CnuD Hsp70-like NBD/SBD domain	6W6E_I	Chaperone protein DnaK	1.5	5oby-A	Chaperone protein DnaK fused with substrate peptide	19.2	3.9	14	92.2764	PDS29263.1
Type III-C CoCoNuT CnuD Hsp70-like NBD/SBD domain	n/a			3gdq-A	Heat shock 70kDa protein 1-like	10.3	4.8	10	88.657	MBD2218435.1
Type III-A CoCoNuT CnuCD HEAT repeat domain	n/a			4xrk-A	Importin beta	12.3	4.6	9	80.1322	NMY00740.1
Type III-B CoCoNuT CnuD HEAT repeat domain	n/a			5j3v-A	Transportin-1	14	3	10	92.2764	PDS29263.1
Type III-C CoCoNuT CnuD HEAT repeat domain	n/a			5iza-A	Adenomatous polyposis coli protein	13.4	5.2	5	88.657	MBD2218435.1
Type II CoCoNuT TerY-like VWA protein	cd01464	vWA_subfamily	5e-17							RUD10513.1
Type III-A CoCoNuT TerY-like VWA protein	cd01464	vWA_subfamily	3.3e-18							OPK01836.1
Type III-A CoCoNuT truncated TerY-like VWA protein	5A8J_A	vWA2	2.1e-06							OPK01843.1
Type II CoCoNuT PP2C-like protein	PF13672.9	Protein phosphatase 2C	3.6e-17							RUD10482.1
Type III-A CoCoNuT PP2C-like protein	PF13672.9	Protein phosphatase 2C	5.7e-19							OPK01844.1
Type II CoCoNuT STK domain	4OW8_A	Serine/threonine-protein kinase PknA	6.1e-27							RUD10481.1
Type III-A CoCoNuT STK domain	4OW8_A	Serine/threonine-protein kinase PknA	7.3e-20							OPK01845.1
Type II CoCoNuT STK-fused ZnR domain	PF11023.11	Zinc-ribbon containing domain	0.062							RUD10481.1
Type III-A CoCoNuT STK-fused ZnR domain	PF11023.11	Zinc-ribbon containing domain	15							OPK01845.1
Type II and Type III-A CoCoNuT-associated BrnT-like protein	PF14076.9	DUF4258	6.6e-05							TNY99753.1
Type II and Type III-A CoCoNuT-associated CARF-containing RtcR-like proteins	PF06956.14	RtcR ; Regulator of RNA terminal phosphate cyclase	1.9e-09							TNY99736.1
Type III-A CoCoNuT-associated Can2-like CARF-CARF-PD-D/ExK protein	8BAO_B	DUF1887 family protein; nuclease, homodimer, can2, CRISPR ancillary nuclease	1e-35							OPK01842.1
Type III-A CoCoNuT-associated FtsK/EssC-like ATPase 1	n/a			5fv0-A	EssC	18.7	2.9	16	94.44	MBQ0238006.1
Type III-A CoCoNuT-associated FtsK/EssC-like ATPase 2	n/a			2iut-B	FtsK	31.3	2.2	24	94.44	MBQ0238006.1
Type III-A CoCoNuT-associated FtsK/EssC-like ATPase 3	n/a			2iut-B	FtsK	19.8	3	13	94.44	MBQ0238006.1
Type III-A CoCoNuT-associated WXG100 family protein 1	3OGI_C	Putative ESAT-6-like protein 6	5.2e-15							OPK01837.1
Type III-A CoCoNuT-associated WXG100 family protein 2	n/a			3zbh-A	ESAT-6-family protein EsxA	7.3	1.6	3	90.2933	EGC16740.1
Type III-A CoCoNuT-associated DNA mimic-like protein	n/a			3w1o-B	DNA mimic protein DMP12	7.5	3.5	10	84.6787	AZP33354.1
Type III-A CoCoNuT-associated coiled-coil fused to D-ExK nuclease	cd22364	VC1899-like nuclease	1.2	3bm3-B	Type II restriction endonuclease PspGI	7.7	5	11	90.9968	MBJ2261980.1
Type III-A CoCoNuT-associated SpoVK-like ATPase 1	5E7P_A	Cell division control protein Cdc48	1.6e-18	6oa9-C	CDC48	13	3.1	12	94.9707	EGR1697763.1
Type III-A CoCoNuT-associated SpoVK-like ATPase 2	5E7P_A	Cell division control protein Cdc48	1.6e-18	6opc-E	CDC48	26.1	2	30	94.9707	EGR1697763.1
Type III-A CoCoNuT-associated Leucine rich repeat in SpoVK homolog	n/a			1lrv-A	Leucine-rich repeat variant	9.4	3.7	15	94.9707	EGR1697763.1
Type III-A CoCoNuT-associated Biotin carrier beta barrel in SpoVK homolog	n/a			5gua-A	Biotin carboxyl carrier protein	13.4	1	18	94.9707	EGR1697763.1
Type III-A CoCoNuT-associated Bacteriocin-like glycine zipper	PF10439.12	Bacteriocin class II with double-glycine leader peptide	0.0078							PSW96631.1
Type III-A CoCoNuT-associated inactivated PD-DxK fold in bacteriocin-like protein	n/a			4abt-A	Type IIF restriction endonuclease NgoMIV	5.9	3.1	7	66.8044	PSW96631.1
Type III-A CoCoNuT-associated HerA/YjgR superfamily EccE3-like domain (without beta strand insert)	n/a			6sgx-G	ESX-3 secretion system protein EccE3	10	4.1	5	89.7138	RUS56950.1
Type III-A CoCoNuT-associated HerA/YjgR superfamily VirB4-like domain	7O43_B	TrwK protein; type IV secretion system	4.8e-29	4ag5-A	Type IV secretory pathway VirB4 components-like protein	33.7	2.9	20	89.7138	RUS56950.1
