## Supplementary table 2 for "CoCoNuTs: A diverse subclass of Type IV restriction systems predicted to target RNA"

### Sheet: Sheet1
Protein	ModelArchive accession	Passcode
E. coli McrB	ma-5s0hd	aogwnf3201
E. coli McrC	ma-tqm5f	J79doENFlV
Type I-A CoCoNuT CnuB/McrB	ma-dsz54	NrlDLxMjGH
Type I-A CoCoNuT CnuC/McrC	ma-ae6wn	W5SiC4THmy
Type I-A CoCoNuT CnuBC complex	ma-x2w00	CS0DpQXh43
Type I-B CoCoNuT CnuA	ma-oi9um	rXgWUZkdFM
Type I-B CoCoNuT CnuB/McrB	ma-ae0mr	EQN5RnmP3W
Type I-B CoCoNuT CnuC/McrC	ma-rr494	kjoK8ipGyK
Type I-B CoCoNuT CnuBC complex	ma-e7vpq	tmj9btG8qF
Type I-C CoCoNuT CnuB/McrB	ma-uejoy	H1skeuctoj
Type I-C CoCoNuT CnuC/McrC	ma-6593l	JL2zq2lymj
Type I-C CoCoNuT CnuBC complex	ma-ohdsy	9CIIjzyR2h
Type II CoCoNuT CnuB/McrB	ma-o1nnd	ZXhkeOsT20
Type II CoCoNuT CnuC/McrC	ma-udt9w	kalenryUQk
Type II CoCoNuT CnuBC complex	ma-xonaq	b1RGmlC0ng
Type II/III-A CoCoNuT CnuH	ma-8c9q6	Q1LWKRVal7
Type II CoCoNuT CnuE	ma-hqihn	035yWiSSoP
Type II CoCoNuT CnuHE complex	ma-tr6kw	8HumAUk4Ue
Type III-A CoCoNuT CnuE	ma-yrasc	agTOjuGfFA
Type III-A CoCoNuT CnuB/McrB	ma-5cvck	Pj0cVIIJmk
Type III-A CoCoNuT CnuC/McrC	ma-h2i3p	8zponfatoS
Type III-A CoCoNuT CnuBC complex	ma-03rz6	Ogz4sQ9SIX
